# Genomic dissection and mutation-specific target discovery for breast cancer *PIK3CA* hotspot mutations

**DOI:** 10.1101/2024.01.03.574067

**Authors:** Adam X. Miranda, Justin Kemp, Brad Davidson, Sara Erika Bellomo, Verda Agan, Alexandra Manoni, Caterina Marchiò, Sarah Croessmann, Ben H. Park, Emily Hodges

## Abstract

**Background:** Recent advancements in high-throughput genomics and targeted therapies have provided tremendous potential to identify and therapeutically target distinct mutations associated with cancers. However, to date the majority of targeted therapies are used to treat all functional mutations within the same gene, regardless of affected codon or phenotype.

**Results:** In this study, we developed a functional genomic analysis workflow with a unique isogenic cell line panel bearing two distinct hotspot *PIK3CA* mutations, E545K and H1047R, to accurately identify targetable differences between mutations within the same gene. We performed RNA-seq and ATAC-seq and identified distinct transcriptomic and epigenomic differences associated with each *PIK3CA* hotspot mutation. We used this data to curate a select CRISPR knock out screen to identify mutation-specific gene pathway vulnerabilities. These data revealed AREG as a E545K-preferential target that was further validated through *in vitro* analysis and publicly available patient databases.

**Conclusions:** Using our multi-modal genomics framework, we discover distinct differences in genomic regulation between *PIK3CA* hotspot mutations, suggesting the *PIK3CA* mutations have different regulatory effects on the function and downstream signaling of the PI3K complex. Our results demonstrate the potential to rapidly uncover mutation specific molecular targets, specifically AREG and a proximal gene regulatory region, that may provide clinically relevant therapeutic targets. The methods outlined provide investigators with an integrative strategy to identify mutation-specific targets for the treatment of other oncogenic mutations in an isogenic system.
