## Supplementary material for "Genomic dissection and mutation-specific target discovery for breast cancer *PIK3CA* hotspot mutations": TableS3

### Sheet: Sheet1
	Supplemental Table 3. Called Significant hits from CRISPRKO Screen, absolute value of Z-score Difference > 1.65
	Gene Symbol	E545K Beta Score	E545K Z-score	E545K p-value	E545K FDR	E545K Wald p-value	E545K Wald FDR	H1047R Beta Score	H1047R Z-score	H1047R p-value	H1047R FDR	H1047R Wald p-value	H1047R Wald FDR	Z-Score Difference
	SMIM22	-0.13872	-1.8006	0	0	0.071766	0.74814	0.036344	0.47175	0.084175	0.28736	0.6371	0.92898	2.27235
	SIPA1L2	0.087434	1.4874	0.17845	0.42742	0.13691	0.74814	-0.024893	-0.42347	0.75084	0.89919	0.67195	0.92898	1.91087
	MMP13	-0.084165	-1.5678	0.037037	0.17188	0.11692	0.74814	0.023547	0.43865	0.19529	0.48739	0.66091	0.92898	2.00645
	FGF18	-0.0033838	-0.15862	0.633	0.90909	0.87397	0.98161	-0.042214	-1.9788	0.9798	0.99317	0.047833	0.90035	1.82018
	SPRY4	0.13972	1.9302	0	0	0.053583	0.74814	0.00036804	0.0050843	0.42424	0.69613	0.99594	0.99594	1.92512
	C6orf223	0.043283	0.74536	0.6835	0.92549	0.45606	0.84616	-0.071415	-1.2298	0.6734	0.86667	0.21878	0.90035	1.97516
	IFITM10	0.019885	0.31636	0.99663	1	0.75173	0.94603	-0.089056	-1.4169	0.46128	0.73656	0.15652	0.90035	1.73326
	SERPINB2	-0.057266	-0.94433	0.12458	0.35238	0.345	0.79041	0.070096	1.1559	0.003367	0.018868	0.24772	0.90035	2.10023
	CAMK1G	-0.02825	-0.64598	0.32323	0.62338	0.51829	0.86479	0.04555	1.0416	0.043771	0.17808	0.29762	0.90035	1.68758
	NLGN1	-0.007565	-0.13077	0.57576	0.87692	0.89596	0.98161	0.098903	1.7097	0	0	0.087321	0.90035	1.84047
	E2F2	0.079899	1.2058	0.25253	0.53957	0.22791	0.74814	-0.030736	-0.46383	0.83838	0.94677	0.64277	0.92898	1.66963
	NKPD1	-0.061457	-0.88925	0.11448	0.34653	0.37387	0.79213	0.09123	1.3201	0	0	0.18681	0.90035	2.20935
	CYP4B1	0.029948	0.92742	0.83502	0.95385	0.35371	0.79041	-0.028448	-0.88096	0.81818	0.93822	0.37834	0.90433	1.80838
	NR4A3	0.14153	1.7105	0	0	0.08717	0.74814	-0.038925	-0.47044	0.93939	0.98951	0.63804	0.92898	2.18094
	CXCL1	0.035232	0.93671	0.78114	0.92549	0.34891	0.79041	-0.078532	-2.0879	0.58586	0.82857	0.036807	0.90035	3.02461
	ENPP1	-0.1211	-1.5569	0.006734	0.055556	0.1195	0.74814	0.031942	0.4107	0.11785	0.35354	0.68129	0.92898	1.9676
	RAB7B	-0.095148	-1.9373	0.023569	0.12727	0.052709	0.74814	0.011843	0.24113	0.31987	0.60897	0.80945	0.93181	2.17843
	PPM1H	-0.13624	-1.8605	0	0	0.062814	0.74814	0.070618	0.96444	0.003367	0.018868	0.33483	0.90035	2.82494
	GCNT3	-0.0062585	-0.10632	0.60943	0.90244	0.91533	0.98161	0.096309	1.6361	0	0	0.10181	0.90035	1.74242
	LCN2	0.017976	0.60113	0.97643	1	0.54776	0.87937	-0.039039	-1.3055	0.94613	0.98951	0.19172	0.90035	1.90663
	LAMC3	-0.10637	-1.7424	0.016835	0.098039	0.081445	0.74814	0.031381	0.51404	0.11785	0.35354	0.60723	0.92898	2.25644
	ECM2	0.086636	1.2062	0.18182	0.42857	0.22773	0.74814	-0.03901	-0.54311	0.93939	0.98951	0.58706	0.92898	1.74931
	SAA2	0.0067707	0.13346	0.76094	0.92549	0.89383	0.98161	-0.085812	-1.6915	0.49832	0.75635	0.090749	0.90035	1.82496
	AREG	-0.14785	-2.5886	0	0	0.0096363	0.74814	-0.0066927	-0.11718	0.51515	0.76119	0.90672	0.9736	2.47142
	ALPK3	0.036354	0.6355	0.77104	0.92549	0.5251	0.86642	-0.059892	-1.047	0.79461	0.92188	0.29511	0.90035	1.6825
	GRIK2	-0.039531	-0.62729	0.20539	0.45865	0.53047	0.87043	0.070061	1.1118	0.003367	0.018868	0.26622	0.90035	1.73909
	NAT1	-0.0986	-1.2854	0.016835	0.098039	0.19865	0.74814	0.11588	1.5106	0	0	0.13088	0.90035	2.796
	IRX3	-0.051688	-1.1568	0.13805	0.36607	0.24737	0.76425	0.02581	0.57763	0.17172	0.45946	0.56352	0.92898	1.73443
	PIEZO2	-0.074311	-1.3044	0.074074	0.26829	0.1921	0.74814	0.026379	0.46306	0.16498	0.44954	0.64332	0.92898	1.76746
	ACSS1	0.061198	1.3518	0.40404	0.74233	0.17644	0.74814	-0.053609	-1.1842	0.87879	0.96667	0.23635	0.90035	2.536
	EGR3	0.016804	0.50836	0.94613	0.99645	0.6112	0.91417	-0.054064	-1.6355	0.87205	0.96642	0.10193	0.90035	2.14386
	FAM174B	0.0033119	0.048897	0.71717	0.92549	0.961	0.98958	-0.12629	-1.8645	0.20539	0.5	0.062251	0.90035	1.9134
	PAMR1	-0.13934	-2.6976	0	0	0.0069848	0.74814	-0.027695	-0.53618	0.79798	0.92218	0.59183	0.92898	2.16142
	ZNF100	-0.1604	-1.53	0	0	0.12603	0.74814	0.033911	0.32345	0.10101	0.32609	0.74635	0.92898	1.85345
	TMEM229B	0.049247	1.1446	0.60269	0.90244	0.25237	0.76425	-0.038245	-0.88889	0.93266	0.98951	0.37406	0.90433	2.03349
	FSTL4	-0.033624	-0.52259	0.27273	0.56643	0.60126	0.91417	0.073953	1.1494	0	0	0.25039	0.90035	1.67199
	Table lists all genes from the CRISPR KO screen that met the significance threshold of Z-score Difference > +/- 1.65. All listed statistics are calculated as a difference between each mutant cell line and the WT cells.
