## Supplementary material for "Genomic dissection and mutation-specific target discovery for breast cancer *PIK3CA* hotspot mutations": TableS4

### Sheet: Sheet1
	Supplemental Table 4. AREG eQTLs defined by GTEx near the putative enhancer peak
	SNP ID	Coordinates	P-Value	gDNA Beta Score	Tissue Identified In
	rs55738416	chr4:74435873	1.2e-08	0.19	Cells-Cultured Fibroblasts
	rs1845569	chr4:74434878	4.8e-08	0.26	Testis
	rs746861450	chr4:74434727	5.2e-07	0.44	Heart-Left Ventricle
	rs746861450	chr4:74434727	6.4e-07	0.48	Nerve-Tibial
	rs746861450	chr4:74434727	1.1e-06	0.41	Adipose-Subcutaneous
	rs746861450	chr4:74434727	2.8e-06	0.22	Whole Blood
	rs972076808	chr4:74436186	3.3e-06	0.45	Cells-Cultured Fibroblasts
	rs1005463662	chr4:74436131	2.3e-05	0.15	Cells-Cultured Fibroblasts
	Table lists all eQTLs from the GTEx database within 1kb of the putative AREG enhancer peak. There are 5 unique eQTLs, including one eQTL (rs746861450) that has significant correlation in four different tissues.
