## Supplementary material for "Genomic dissection and mutation-specific target discovery for breast cancer *PIK3CA* hotspot mutations": TableS5

### Sheet: Sheet1
	Supplemental Table 5. Sequences of all oligos used
	Oligo Name	Oligo Type	Sequence
	AREG Enhancer Upstream	sgRNA	5'mC*mC*mC*rArArUrGrArArGrArGrCrArCrGrGrUrCrArGrUrUrUrUrArGrArGrCrUrArGrArArArRrArGrCrArArGrUrUrArArArArArArGrGrCrUrArGrUrCrCrGrUrUrArUrCrArArCrUrUrGrArArArArArGrUrGrGrCrArCrCrGrArGrUrCrGrGUrGrrCmU*mU*mU*rU-3'
	AREG Enhancer Downstream	sgRNA	5'mG*mU*mU*rUrArCrArArCrGrArCrCrUrGrCrUrCrArUrGrUrUrUrUrArGrArGrCrUrArGrArArArUrArGrCrArArGrUrUrArArArArArGrGrCrUrArGrUrCrCrGrUrUrArUrCrArArCrUrUrGrArArArArArGrUrGrGrCrArCrCrGrArGrUrCrGrGrUrGrCmU*mU*mU*rU-3'
	AREG Enhancer Deletion Validation F	PCR Primer	5'-GGAGGCATTTTGTTTCCTGG-3'
	AREG Enhancer Deletion Validation R	PCR Primer	5'-GGGGGAAAGGTTAACCAACT-3'
	AREG qPCR F	qPCR Primer	5'-TTCCAACACCCGCTCGTTTTGG-3'
	AREG qPCR R	qPCR Primer	5'-AGTAGTCATAGTCGGCTCCC-3'
	ACTB qPCR F	qPCR Primer	5'-GTTGTCGACGACGAGCG-3'
	ACTB qPCR R	qPCR Primer	5'-GCACAGAGCCTCGCCTT-3'
	Silencer Select Negative Control #1 siRNA	siRNA	Unlisted (Catalog #: Invitrogen, 493084)
	AREG siRNA #1 (Ambion, s1549)	siRNA	GACAAUACGUCAGGAAAUAtt
	AREG siRNA #2 (Ambion, 10332)	siRNA	GGGAGGGCAAAAAUGGAAAAtt
	AREG siRNA #3 (Ambion, 147186)	siRNA	GCCGACUAUGACUACUCAGtt
	Table contains a list of all oligos and sequences used in all experiments.
