## Supplementary material for "Genomic dissection and mutation-specific target discovery for breast cancer *PIK3CA* hotspot mutations": TableS6

### Sheet: Sheet1
	Supplemental Table 6. Sequencing Summary
	ATAC-seq
	Sample ID	Sequenced Reads	Mapped Reads	MapQ Filter	Filtered Reads
	MCF10AWT_rep1	183619704	180934051	157598707	111161682
	MCF10AWT_rep2	150161177	141922792	123114133	94889407
	MCF10AE545K_rep1	117963979	112973301	99514493	77325492
	MCF10AE545K_rep2	170250130	159992507	139707287	77564129
	MCF10AH1047R_rep1	230336311	212474650	183344674	122127880
	MCF10AH1047R_rep2	127442609	120517187	101337602	54625387
	RNA-seq
	Sample ID	Sequenced Reads	Reads Counted to Transcripts	Percent Counted
	MCF10AWT_rep1	7.42021e+07	68066157	91.7308
	MCF10AWT_rep2	5.239e+07	48022937	91.6642
	MCF10AWT_rep3	5.16511e+07	47545947	92.0521
	MCF10AE545K_rep1	7.3874e+07	67122851	90.8613
	MCF10AE545K_rep2	5.7314e+07	51485649	89.8309
	MCF10AE545K_rep3	5.29178e+07	47766995	90.2665
	MCF10AH1047R_rep1	206598621	188546753	91.2623
	MCF10AH1047R_rep2	332803463	302986459	91.0407
	MCF10AH1047R_rep3	299799005	259056300	86.41
	Table summarizes reads that passed preprocess filtering for both ATAC-seq and RNA-seq respectively. These reads were used for downstream analyses like peak calling and differential expression analyses.
